# Splenic red pulp macrophages eliminate the liver-resistant *Streptococcus pneumoniae* during bloodstream infection

**DOI:** 10.1101/2024.04.26.591417

**Authors:** Yijia Huang, Zhifeng Zhao, Kunpeng Li, Xueting Huang, Xianbin Tian, Jingjing Meng, Hongyu Zhou, Jiamin Wu, Qionghai Dai, Jing-Ren Zhang, Haoran An

## Abstract

The spleen is well-known for defense against invasive infections of encapsulated bacteria, particularly *Streptococcus pneumoniae* (pneumococcus). However, the precise mechanism of the splenic anti-bacterial immunity remains elusive. Here we report that red pulp (RP) macrophages execute the splenic defense against *S. pneumoniae* in mice, with the help of natural antibodies (nAbs) and complement system. The spleen slowly but substantially cleared encapsulated pneumococci from the bloodstream in the early phase of blood infection, especially the serotypes that resist to liver filtration. Among splenic macrophage subpopulations, only the lack of RP macrophages led to the complete loss of the splenic immunity. Intravital microscopy detected direct capture and phagocytic killing of circulating pneumococci by RP macrophages in the absence of neutrophils and inflammatory monocytes. Likewise, plasma nAbs targeting pneumococcal cell wall phosphocholine and complement protein C3 were essential for RP macrophage-mediated immune clearance. Our findings have thus uncovered the long-sought immune pathway against invasive pneumococcal infections in the spleen.

**Short summary:** The spleen plays a crucial role in defending against invasive infections caused by *Streptococcus pneumoniae* (pneumococcus) and other encapsulated bacteria in humans, but the mechanisms underlying this organ-specific immunity remain largely elusive. This study has revealed that the spleen eliminates pneumococci through a coordinated interplay among red pulp macrophages, serum nAbs targeting phosphocholine and the complement system.
