## Supplementary material for "Splenic red pulp macrophages eliminate the liver-resistant *Streptococcus pneumoniae* during bloodstream infection": Table S2

### Sheet: Sheet1
Name	Target	Deficiency	Strain	Source
C3-/-	Complement component 3	Complement activation	003641	Jackson Laboratory, Bar Harbor, USA
Nr1h3-/-	Nuclear oxysterol receptor LXRα	MZ and MP macrophage development	013761
µMT	Immunoglobulin heavy chain of IgM	Antibody production	002288
Ccr2-/-	Chemokine (C-C motif) receptor 2	IM recruitment	017586
Crp-/-	C-reactive protein	C-reactive protein	T003305	GemPharmatech, Nanjing, China
C1qa-/-	Complement component 1, q subunit, α chain	Classical pathway for C3 activation	T015440
Fcamr-/-	IgA and IgM Fc receptor	IgA and IgM Fc receptor	T029486
Cd19-/-	CD19 antigen	B1 cell development	T012605
Fcgr1-/-	IgG Fc receptor I	High affinity IgG FcRI	NM-KO-18033	Model Organisms Center, Shanghai, China
Fcgr2b-/-	IgG Fc receptor IIB	Low affinity IgG FcRII	NM-KO-00130
Fcgr3-/-	IgG Fc receptor III	Low affinity IgG FcRIII	NM-KO-190562
Fcgrt-/-	IgG receptor FcRn large subunit p51	Neonatal Fc receptor FcRn	NM-KO-00133
Fcgr2b/3/4-/-	IgG Fc receptor IIB, III, IV	IgG FcRIIB + III + IV	NM-KO-18037
Fcmr-/-	IgM Fc receptor	IgM Fc receptor	NM-KO-200197
Spic-/-	Transcription factor Spi-C	RP macrophage development	/	Dr. Malay Haldar, University of Pennsylvania
Clec4F-DTR	Diphtheria toxin receptor with promoter of C-type lectin class 4F	Liver KC with DT treatment	/	Dr. Martin Guilliams, Ghent University
Fcgr1/2b/3/4-/-	IgG Fc receptor I, IIB, III, IV	IgG FcRI + IIB + III + IV	/	Dr. Jeffery Ravetch, Rockefeller Univeristy
Vsig4-/-	V-set and immunoglobulin domain-containing protein 4	Complement receptor CRIg	/	Genentech, CA, USA
Cr2-/-	CD21 antigen	Complement receptor CR1/2	T027941	GemPharmatech, Nanjing, China
Itgam-/-	Integrin subunit alpha M	Complement receptor CR3	/	Wang et al., 2023
Itgax-/-	Integrin subunit alpha X	Complement receptor CR4	/	This study
Itgam-/-Itgax-/-	Integrin subunit alpha M and X	Complement receptor CR3 + CR4	/
